# fgf8a signalling shapes brain divergence between Malawi cichlids

**DOI:** 10.1101/2025.10.13.682009

**Authors:** Aleksandra Marconi, Jake Morris, Pío Sierra, Dillan Saunders, Joel Elkin, Benjamin Steventon, Richard Durbin, Stephen H. Montgomery, M. Emília Santos

## Abstract

Brain diversification is intimately linked with adaptive radiations, yet the underlying molecular basis remains poorly understood. Here, we examine the mechanisms of neural evolution in two ecologically divergent Lake Malawi cichlid species: a generalist, *Astatotilapia calliptera*, and a pelagic piscivore, *Rhamphochromis* sp. ‘chilingali’. We demonstrate that forebrain domains diverged independently from other brain regions in these species, consistent with mosaic brain evolution. We identify *fibroblast growth factor 8a (fgf8a)* as a key factor underlying this neuroanatomical divergence. Species-specific *fgf8a* expression patterns during critical developmental windows correlate with adult brain differences. Functional knockout experiments confirm *fgf8a*’s essential role in cichlid brain patterning, directly linking this conserved developmental gene to interspecific neuroanatomical variation. We identify species-specific transposable element repertoires in the Malawi cichlid *fgf8a* locus that function as developmental enhancers in brain and sensory systems, providing a potential mechanism for expression divergence between species. Phylogenetic analysis across the radiation reveals elevated transposable element polymorphism at the *fgf8a* locus in *Rhamphochromis*, suggesting ongoing regulatory evolution in this clade. Our findings reveal how conserved developmental programmes can accommodate regulatory modification, providing a mechanistic framework for understanding rapid neural diversification during adaptive radiation.
