## Supplementary Table 1 for "fgf8a signalling shapes brain divergence between Malawi cichlids"

### Sheet: Sheet1
injection date (clutch ID)	scoring date	dpf	wild-type (uninjected)	TexasRed (control)	CRISPR	total alive	CRISPR embryos w/phenotype	CRISPR embryos w/ axis shortening	CRISPR embryos w/ cranial deformations
2023-11-01	2023-11-01	0	6	9	52	67	0
2023-11-01	2023-11-02	1	6	8	49	63	0
2023-11-01	2023-11-03	2	5	8	46	59	0
2023-11-01	2023-11-04	3	5	8	41	54	0
2023-11-01	2023-11-05	4	5	8	39	52	0
2023-11-01	2023-11-06	5	5	7	37	49	7	7	0
2023-11-01	2023-11-08	7	5	6	35	46	9	9	0
2023-11-01	2023-11-09	8	5	4	32	43	14	9	5
2023-11-01	2023-11-10	9	4	4	29	37	14	8	6
2024-05-13	2024-05-13	0	17	29	106	152	0
2024-05-13	2024-05-16	3	11	5	29	45	0
2024-05-13	2024-05-17	4	3	3	18	24	0
2024-05-13	2024-05-18	5	3	2	5	10	0
2025-01-21	2025-01-21	0	5	6	18	29	0
2025-01-21	2025-01-23	2	4	5	12	21	0
2025-01-21	2025-01-24	3	4	5	12	21	0
2025-01-21	2025-01-27	6	2	0	11	13	0
2025-01-21	2025-01-28	7	1	0	5	6	0
2025-01-21	2025-01-29	8	0	0	5	5	0
2025-01-21	2025-02-03	13	0	0	2	2	0
2025-01-21	2025-02-06	16	0	0	2	2	0
2025-01-21	2025-02-07	17	0	0	1	1	0
2025-01-27	2025-01-27	0	5	6	23	34	0
2025-01-27	2025-01-28	1	5	6	19	30	0
2025-01-27	2025-01-29	2	4	4	11	19	0
2025-01-27	2025-01-30	3	4	2	10	16	0
2025-01-27	2025-02-06	10	2	1	7	10	1	1	0
2025-01-27	2025-02-07	11	2	1	6	9	1	1	0
2025-01-27	2025-02-08	12	2	1	6	9	1	1	0
2025-01-27	2025-02-14	18	0	0	1	1	1	1	0
2025-02-05	2025-02-05	0	6	3	12	21	0
2025-02-05	2025-02-06	1	5	1	6	12	0
2025-02-05	2025-02-08	3	5	0	3	8	0
2025-02-05	2025-02-14	9	5	0	1	6	0
2025-02-06	2025-02-06	0	6	7	24	37	0
2025-02-06	2025-02-08	2	6	3	16	25	0
2025-02-06	2025-02-11	5	6	1	13	20	9	9	0
2025-02-06	2025-02-14	8	6	1	13	20	12	12	12
2025-02-06	2025-02-17	11	6	1	11	18	11	11	11
