## Supplementary Table 2 for "fgf8a signalling shapes brain divergence between Malawi cichlids"

### Sheet: Sheet1
name	chromosome	start (fAstCal1.3)	end (fAstCal1.3)	length (bp)
PIF-Harbinger_1	13	30599194	30600735	1541
PIF-Harbinger_2	13	30600738	30601568	830
PIF-Harbinger_3	13	30601544	30602557	1013
Tc1/mariner	13	30602662	30604222	1560
LINE-2	13	30604836	30605874	1038
hAT	13	30626630	30628226	1596
