## Supplementary Table 4 for "fgf8a signalling shapes brain divergence between Malawi cichlids"

### Sheet: Sheet1
					tissue with reporter gene expression (% of all injected surviving embryos)
construct	injection dates (clutch IDs)	# injected embryos	POOLED RESULTS	stage/hpf	brain	heart	iridophores	lateral line	muscle fibres	neural crest	notochord	periderm	pineal gland	unknown
LINE-2_AC:mCherry	2024-06-19	75		somitogenesis (11-13ss)	0	0	0	0	0	0	14	22	0	8.54
	2025-01-15	80		24-30	0.6	0	0	0	1.1	0	1.1	51.8	0	1.6
	2025-03-06	105		48-52	0	16.7	0	0	0.64	0	0	63.5	2.2	1.07
	2025-04-16	66		72	1.5	29.9	0	0.6	26.9	0	0	89.6	41.8	0.54
	2025-05-27	144		96	13.3	34	0	0.6	40	0	0	73.3	33.3	1.11
	total	470
LINE-2_RC:mCherry					tissue with reporter gene expression (% of all injected surviving embryos)
			POOLED RESULTS	stage/hpf	brain	heart	iridophores	lateral line	muscle fibres	neural crest	notochord	periderm	pineal gland	unknown
	2024-06-19	95		somitogenesis (11-13ss)	0	0	0	0	0	0	2.7	35.1	0	1.9
	2025-01-15	125		24-30	1.9	1.9	0	0	1.9	0	0	25.9	0	0.7
	2025-03-06	100		48-52	0	5.9	0	0	7.8	2	0	56.9	21.6	0
	2025-04-16	50		72	3.9	11.8	3.9	0	3.9	3.9	0	7.8	11.8	0
	2025-05-27	105		96	2	11.8	6	0	13.7	2	0	21.6	25.5	0
	total	475
PIF_Harbinger_1:mCherry					tissue with reporter gene expression (% of all injected surviving embryos)
			POOLED RESULTS	stage/hpf	brain	heart	muscle fibres	notochord	periderm	pigment cells	RB neurons	unknown
	2025-04-16	104		somitogenesis (11-13ss)	0	0	0	6.1	6.1	0	0	6.1
	2025-05-27	108		24-30	0	0	0	4.9	7.3	0	0	7.3
	total	212		48-52	12.2	0	2.4	0	8.6	0	0	0
				72	4.9	0	7.3	0	12.2	2.4	2.4	4.9
				96	2.4	9.8	2.4	0	9.8	3	2.4	0
