## Supplementary Table 6 for "fgf8a signalling shapes brain divergence between Malawi cichlids"

### Sheet: Sheet1
origin sequence	gene symbol	Ensembl ID of zebrafish orthologue
A. calliptera LINE-2	foxa2	ENSDARG00000003411
A. calliptera LINE-2	hnf1a	ENSDARG00000009470
A. calliptera LINE-2	klf9	ENSDARG00000068194
A. calliptera LINE-2	mazb	ENSDARG00000063555
A. calliptera LINE-2	nfkb1	ENSDARG00000105261
A. calliptera LINE-2	onecut1	ENSDARG00000007982
A. calliptera LINE-2	onecut1	ENSDARG00000112251
A. calliptera LINE-2	ONECUT2	ENSDARG00000090387
A. calliptera LINE-2	onecut3a	ENSDARG00000056395
A. calliptera LINE-2	onecut3b	ENSDARG00000091059
A. calliptera LINE-2	pax3a	ENSDARG00000010192
A. calliptera LINE-2	pax3b	ENSDARG00000028348
A. calliptera LINE-2	pax7a	ENSDARG00000100398
A. calliptera LINE-2	pax7a	ENSDARG00000111233
A. calliptera LINE-2	pax7b	ENSDARG00000070818
A. calliptera LINE-2	prdm14	ENSDARG00000045371
A. calliptera LINE-2	prdm9	ENSDARG00000005382
A. calliptera LINE-2	prdm9	ENSDARG00000110150
A. calliptera LINE-2	sox8a	ENSDARG00000105301
A. calliptera LINE-2	sox8b	ENSDARG00000037782
A. calliptera LINE-2	sp5a	ENSDARG00000076571
A. calliptera LINE-2	sp5l	ENSDARG00000115868
A. calliptera LINE-2	TBX19	ENSDARG00000079187
A. calliptera LINE-2	tfcp2l1	ENSDARG00000029497
A. calliptera LINE-2	twist2	ENSDARG00000078266
A. calliptera LINE-2	wt1a	ENSDARG00000031420
A. calliptera LINE-2	wt1b	ENSDARG00000007990
A. calliptera LINE-2	ZBTB17	ENSDARG00000074548
A. calliptera LINE-2	znf148	ENSDARG00000055106
A. calliptera LINE-2	znf281a	ENSDARG00000000567
A. calliptera LINE-2	znf281b	ENSDARG00000035910
A. calliptera LINE-2	atoh7	ENSDARG00000069552
A. calliptera LINE-2	atoh1a	ENSDARG00000055294
A. calliptera LINE-2	atoh1b	ENSDARG00000099564
A. calliptera LINE-2	atoh1c	ENSDARG00000039602
Rhamphochromis LINE-2	foxa2	ENSDARG00000003411
Rhamphochromis LINE-2	hnf1a	ENSDARG00000009470
Rhamphochromis LINE-2	klf9	ENSDARG00000068194
Rhamphochromis LINE-2	mazb	ENSDARG00000063555
Rhamphochromis LINE-2	nfkb1	ENSDARG00000105261
Rhamphochromis LINE-2	onecut1	ENSDARG00000007982
Rhamphochromis LINE-2	onecut1	ENSDARG00000112251
Rhamphochromis LINE-2	ONECUT2	ENSDARG00000090387
Rhamphochromis LINE-2	onecut3a	ENSDARG00000056395
Rhamphochromis LINE-2	onecut3b	ENSDARG00000091059
Rhamphochromis LINE-2	pax3a	ENSDARG00000010192
Rhamphochromis LINE-2	pax3b	ENSDARG00000028348
Rhamphochromis LINE-2	pax7a	ENSDARG00000100398
Rhamphochromis LINE-2	pax7a	ENSDARG00000111233
Rhamphochromis LINE-2	pax7b	ENSDARG00000070818
Rhamphochromis LINE-2	prdm14	ENSDARG00000045371
Rhamphochromis LINE-2	prdm9	ENSDARG00000005382
Rhamphochromis LINE-2	prdm9	ENSDARG00000110150
Rhamphochromis LINE-2	sox8a	ENSDARG00000105301
Rhamphochromis LINE-2	sox8b	ENSDARG00000037782
Rhamphochromis LINE-2	sp5a	ENSDARG00000076571
Rhamphochromis LINE-2	sp5l	ENSDARG00000115868
Rhamphochromis LINE-2	TBX19	ENSDARG00000079187
Rhamphochromis LINE-2	tfcp2l1	ENSDARG00000029497
Rhamphochromis LINE-2	wt1a	ENSDARG00000031420
Rhamphochromis LINE-2	wt1b	ENSDARG00000007990
Rhamphochromis LINE-2	ZBTB17	ENSDARG00000074548
Rhamphochromis LINE-2	znf148	ENSDARG00000055106
Rhamphochromis LINE-2	znf281a	ENSDARG00000000567
Rhamphochromis LINE-2	znf281b	ENSDARG00000035910
A. calliptera PIF-Harbinger_1	creb1a	ENSDARG00000053586
A. calliptera PIF-Harbinger_1	creb1b	ENSDARG00000093420
A. calliptera PIF-Harbinger_1	dmbx1a	ENSDARG00000009922
A. calliptera PIF-Harbinger_1	dmbx1b	ENSDARG00000002510
A. calliptera PIF-Harbinger_1	foxa3	ENSDARG00000012788
A. calliptera PIF-Harbinger_1	foxd2	ENSDARG00000058133
A. calliptera PIF-Harbinger_1	foxk2a	ENSDARG00000030583
A. calliptera PIF-Harbinger_1	foxl2a	ENSDARG00000042180
A. calliptera PIF-Harbinger_1	foxl2a	ENSDARG00000111061
A. calliptera PIF-Harbinger_1	foxl2l	ENSDARG00000008010
A. calliptera PIF-Harbinger_1	foxo1a	ENSDARG00000099555
A. calliptera PIF-Harbinger_1	foxo1b	ENSDARG00000061549
A. calliptera PIF-Harbinger_1	foxp1a	ENSDARG00000004843
A. calliptera PIF-Harbinger_1	foxp1b	ENSDARG00000014181
A. calliptera PIF-Harbinger_1	lmx1ba	ENSDARG00000104815
A. calliptera PIF-Harbinger_1	lmx1bb	ENSDARG00000068365
A. calliptera PIF-Harbinger_1	nfya	ENSDARG00000042004
A. calliptera PIF-Harbinger_1	nfya	ENSDARG00000114231
A. calliptera PIF-Harbinger_1	nfyc	ENSDARG00000070151
A. calliptera PIF-Harbinger_1	prdm9	ENSDARG00000005382
A. calliptera PIF-Harbinger_1	prdm9	ENSDARG00000110150
A. calliptera PIF-Harbinger_1	rfx1a	ENSDARG00000005883
A. calliptera PIF-Harbinger_1	RFX1	ENSDARG00000075904
A. calliptera PIF-Harbinger_1	rfx2	ENSDARG00000013575
A. calliptera PIF-Harbinger_1	rfx3	ENSDARG00000014550
A. calliptera PIF-Harbinger_1	tbp	ENSDARG00000014994
A. calliptera PIF-Harbinger_1	tcf3a	ENSDARG00000005915
A. calliptera PIF-Harbinger_1	tcf3b	ENSDARG00000099999
A. calliptera PIF-Harbinger_1	tcf3b	ENSDARG00000112646
A. calliptera PIF-Harbinger_1	tead1a	ENSDARG00000028159
A. calliptera PIF-Harbinger_1	TEAD1	ENSDARG00000059483
A. calliptera PIF-Harbinger_1	znf574	ENSDARG00000087074
